# CellKb Immune: a manually curated database of mammalian hematopoietic marker gene sets for rapid cell type identification

**DOI:** 10.1101/2020.12.01.389890

**Authors:** Ajay Patil, Ashwini Patil

**Affiliations:** Combinatics, Ichikawa-shi, Chiba, Japan

**Keywords:** single-cell, cell types, marker genes, immune cells, annotation, database, cell type prediction

## Abstract

Using single-cell RNA sequencing, it is now possible to get the detailed gene expression pattern in each cell for millions of cells in a single experiment under varying conditions. Annotating cells by assigning a type or state to them is important for correct interpretation of results. In spite of current advances in technology, assigning cell types in single-cell datasets remains a bottleneck due to the lack of a comprehensive reference database and an accurate search method in a single tool. CellKb Immune is a knowledgebase of manually collected, curated and annotated marker gene sets representing cell types in the immune response in mouse. It allows users to find matching cell types in literature given a list of genes. We evaluated the contents and search methodology of CellKb Immune using a leave-one-out approach. We further used CellKb Immune to annotate previously defined marker gene sets from a bulk RNA-seq dataset to confirm its accuracy and coverage. CellKb Immune provides an easy-to-use online tool with a reliable method to find matching cell types and annotate cells in single-cell experiments. It is available at https://www.cellkb.com/immune.
