## Supplementary material for "CellKb Immune: a manually curated database of mammalian hematopoietic marker gene sets for rapid cell type identification": Table S2

### Sheet: Table S2
Table S2. First hit of each cell type marker gene set in Immgen compared to all mouse marker gene sets in CellKb Immune
Immgen Cell Type			First MIatch Cell Type			Match Details
Name	Cell Ontology	Gene Count	CellKb IMIMIune ID	Cell Ontology	Gene Count	Score	Type
B.Fem.Sp	CL:0000236(B cell)	1500	MI1	CL:0000236(B cell)	1498	146.9	Same/Parent match
B.Fo.Sp	CL:0000843(follicular B cell)	1500	MI1	CL:0000236(B cell)	1498	180.3	Same/Parent match
B.FrE.BM	CL:0000236(B cell)	1500	MI2	CL:0000816(immature B cell)	407	154.2	Same/Parent match
B.GC.CB.Sp	CL:0000965(Bm3 B cell)	1500	MI3	CL:0000576(monocyte)	1500	151.7	Sibling match
B.GC.CC.Sp	CL:0000966(Bm4 B cell)	1500	MI4	CL:0000576(monocyte)	1500	135.3	Sibling match
B.mem.Sp	CL:0000787(memory B cell)	1500	MI2	CL:0000816(immature B cell)	407	132.3	Sibling match
B.MZ.Sp	CL:0000236(B cell)	1500	MI1	CL:0000236(B cell)	1498	104	Same/Parent match
B.PB.Sp	CL:0000980(plasmablast)	1500	MI5	CL:0000786(plasma cell)	1500	107.7	Sibling match
B.PC.BM	CL:0000786(plasma cell)	1500	MI6	CL:0000236(B cell)	1505	71.59	Sibling match
B.PC.Sp	CL:0000786(plasma cell)	1500	MI6	CL:0000236(B cell)	1505	88.5	Sibling match
B.Sp	CL:0000236(B cell)	1500	MI1	CL:0000236(B cell)	1498	134	Same/Parent match
B.T1.Sp	CL:0000236(B cell)	1500	MI2	CL:0000816(immature B cell)	407	141.9	Same/Parent match
B.T2.Sp	CL:0000236(B cell)	1500	MI1	CL:0000236(B cell)	1498	170.8	Same/Parent match
B.T3.Sp	CL:0000236(B cell)	1500	MI1	CL:0000236(B cell)	1498	128	Same/Parent match
B1b.PC	CL:0000236(B cell)	1500	MI7	CL:0000236(B cell)	1500	86.72	Same/Parent match
Ba.Sp	CL:0000767(basophil)	1500	MI8	CL:0000767(basophil)	471	140.5	Same/Parent match
DC.4+.Sp	CL:0000451(dendritic cell)	1500	MI9	CL:0000990(conventional dendritic cell)	1499	105.5	Same/Parent match
DC.8+.Sp	CL:0000451(dendritic cell)	1500	MI10	CL:0000990(conventional dendritic cell)	567	139.4	Same/Parent match
DC.pDC.Sp	CL:0000451(dendritic cell)	1500	MI11	CL:0000235(macrophage)	863	225.1	Sibling match
Eo.PC	CL:0000771(eosinophil)	1500	MI12	CL:0000738(leukocyte)	62	43.26	Same/Parent match
Eo.Sp	CL:0000771(eosinophil)	1500	MI13	CL:0000094(granulocyte)	786	35.65	Same/Parent match
GN.BM	CL:0000775(neutrophil)	1500	MI13	CL:0000094(granulocyte)	786	214	Same/Parent match
GN.Sp	CL:0000775(neutrophil)	1500	MI13	CL:0000094(granulocyte)	786	166.1	Same/Parent match
GN.Thio.PC	CL:0000775(neutrophil)	1500	MI14	CL:0000775(neutrophil)	1076	200.9	Same/Parent match
ILC2.SI	CL:0001065(innate lymphoid cell)	1500	MI15	CL:0001069(group 2 innate lymphoid cell)	187	123.2	Same/Parent match
ILC2.ST2-.SI	CL:0001065(innate lymphoid cell)	1500	MI15	CL:0001069(group 2 innate lymphoid cell)	187	86.31	Same/Parent match
ILC3.CCR6+.SI	CL:0001065(innate lymphoid cell)	1500	MI16	CL:0011018(lymphoid tissueÃ¢â‚¬â€œinducer cell)	206	88.79	Sibling match
ILC3.NKp46+.SI	CL:0001065(innate lymphoid cell)	1500	MI17	CL:0001071(group 3 innate lymphoid cell)	155	75.29	Same/Parent match
ILC3.NKp46-CCR6-.SI	CL:0001065(innate lymphoid cell)	1500	MI16	CL:0011018(lymphoid tissueÃ¢â‚¬â€œinducer cell)	206	69.19	Sibling match
LTHSC.34-.BM	CL:0000037(hematopoietic stem cell)	1500	MI18	CL:0000037(hematopoietic stem cell)	1500	86.75	Same/Parent match
LTHSC.34+.BM	CL:0000037(hematopoietic stem cell)	1500	MI19	CL:0000050(megakaryocyte-erythroid progenitor cell)	1503	113.1	No match
MC.heparinase.PC	CL:0000097(mast cell)	1500	MI20	CL:0000097(mast cell)	178	107.8	Same/Parent match
MC.Ht	CL:0000097(mast cell)	1500	MI21	CL:0000097(mast cell)	302	95.38	Same/Parent match
MC.SCA1hi.CX3CR1hi.PC	CL:0000097(mast cell)	1500	MI20	CL:0000097(mast cell)	178	133.1	Same/Parent match
MC.SCA1hi.CX3CR1lo.PC	CL:0000097(mast cell)	1500	MI20	CL:0000097(mast cell)	178	119.1	Same/Parent match
MC.SCA1lo.CX3CR1hi.PC	CL:0000097(mast cell)	1500	MI20	CL:0000097(mast cell)	178	129.5	Same/Parent match
MC.SCA1lo.CX3CR1lo.PC	CL:0000097(mast cell)	1500	MI20	CL:0000097(mast cell)	178	121.6	Same/Parent match
MF.102+480+.PC	CL:0000235(macrophage)	1500	MI22	CL:0000235(macrophage)	287	130.6	Same/Parent match
MF.226+II+480lo.PC	CL:0000235(macrophage)	1500	MI23	CL:0000576(monocyte)	1405	131	Sibling match
MF.Alv.Lu	CL:0000235(macrophage)	1500	MI24	CL:0000583(alveolar macrophage)	976	180.8	Same/Parent match
MF.AT	CL:0000235(macrophage)	1500	MI25	CL:0000864(tissue-resident macrophage)	421	155.9	Same/Parent match
MF.Fem.PC	CL:0000235(macrophage)	1500	MI22	CL:0000235(macrophage)	287	142.6	Same/Parent match
MF.microglia.CNS	CL:0000129(microglial cell)	1500	MI26	CL:0000129(microglial cell)	139	135.8	Same/Parent match
MF.PC	CL:0000235(macrophage)	1500	MI22	CL:0000235(macrophage)	287	141.2	Same/Parent match
MF.pIC.Alv.Lu	CL:0000235(macrophage)	1500	MI24	CL:0000583(alveolar macrophage)	976	141.4	Same/Parent match
MF.RP.Sp	CL:0000235(macrophage)	1500	MI27	CL:0000235(macrophage)	1500	120.5	Same/Parent match
MMP2.150+48+.BM	CL:0000837(hematopoietic multipotent progenitor cell)	1500	MI19	CL:0000050(megakaryocyte-erythroid progenitor cell)	1503	143.6	No match
MMP3.48+.BM	CL:0000837(hematopoietic multipotent progenitor cell)	1500	MI28	CL:0002035(Slamf1-negative multipotent progenitor cell)	1502	94.4	Same/Parent match
MMP4.135+.BM	CL:0000837(hematopoietic multipotent progenitor cell)	1500	MI29	CL:0008001(hematopoietic precursor cell)	1504	100	Same/Parent match
Mo.6C+II-.Bl	CL:0000576(monocyte)	1500	MI23	CL:0000576(monocyte)	1405	214.5	Same/Parent match
Mo.6C-II-.Bl	CL:0000576(monocyte)	1500	MI30	CL:0000576(monocyte)	701	146.6	Same/Parent match
NK.27+11b-.BM	CL:0000623(natural killer cell)	1500	MI31	CL:0000824(mature natural killer cell)	409	173.1	Same/Parent match
NK.27+11b-.Sp	CL:0000623(natural killer cell)	1500	MI31	CL:0000824(mature natural killer cell)	409	161.5	Same/Parent match
NK.27+11b+.BM	CL:0000623(natural killer cell)	1500	MI31	CL:0000824(mature natural killer cell)	409	173.4	Same/Parent match
NK.27+11b+.Sp	CL:0000623(natural killer cell)	1500	MI31	CL:0000824(mature natural killer cell)	409	146.2	Same/Parent match
NK.27-11b+.BM	CL:0000623(natural killer cell)	1500	MI32	CL:0000623(natural killer cell)	634	102	Same/Parent match
NK.27-11b+.Sp	CL:0000623(natural killer cell)	1500	MI32	CL:0000623(natural killer cell)	634	100.6	Same/Parent match
NKT.19-8-TCRb+CD1daGalCerTet+.Lu	CL:0000814(mature NK T cell)	1500	MI33	CL:0000084(T cell)	589	82.89	Same/Parent match
NKT.19-8-TCRb+CD1daGalCerTet+.Lv	CL:0000814(mature NK T cell)	1500	MI34	CL:0000623(natural killer cell)	687	110.8	No match
NKT.19-8-TCRb+CD1daGalCerTet+.Sp	CL:0000814(mature NK T cell)	1500	MI34	CL:0000623(natural killer cell)	687	90.48	No match
NKT.19-8-TCRb+CD1daGalCerTet+.Th	CL:0000814(mature NK T cell)	1500	MI35	CL:0000894(DN1 thymic pro-T cell)	217	84.55	No match
NKT.Sp	CL:0000814(mature NK T cell)	1500	MI36	CL:0000914(immature NK T cell)	179	65.89	No match
NKT.Sp.LPS.18hr	CL:0000814(mature NK T cell)	1500	MI37	CL:0002678(memory regulatory T cell)	482	50.89	Sibling match
NKT.Sp.LPS.3d	CL:0000814(mature NK T cell)	1500	MI36	CL:0000914(immature NK T cell)	179	64.31	No match
NKT.Sp.LPS.3hr	CL:0000814(mature NK T cell)	1500	MI38	CL:0000084(T cell)	200	199.4	Same/Parent match
preT.DN1.Th	CL:0000894(DN1 thymic pro-T cell)	1500	MI39	CL:0002036(Slamf1-positive multipotent progenitor cell)	1500	72.95	No match
preT.DN2a.Th	CL:0002423(DN2a thymocyte)	1500	MI39	CL:0002036(Slamf1-positive multipotent progenitor cell)	1500	69.34	No match
preT.DN2b.Th	CL:0002424(DN2b thymocyte)	1500	MI40	CL:0000837(hematopoietic multipotent progenitor cell)	1500	123.6	No match
preT.DN3.Th	CL:0000807(DN3 thymocyte)	1500	MI39	CL:0002036(Slamf1-positive multipotent progenitor cell)	1500	123.4	No match
proB.CLP.BM	CL:0000051(common lymphoid progenitor)	1500	MI41	CL:0000936(early lymphoid progenitor)	244	85.24	Sibling match
proB.FrA.BM	CL:0000826(pro-B cell)	1500	MI42	CL:0002048(late pro-B cell)	1502	115.5	No match
proB.FrBC.BM	CL:0000826(pro-B cell)	1500	MI42	CL:0002048(late pro-B cell)	1502	255.6	No match
STHSC.150-.BM	CL:0000037(hematopoietic stem cell)	1500	MI29	CL:0008001(hematopoietic precursor cell)	1504	104.8	Same/Parent match
T.4.19-8-TCRb+CD4+.Sp	CL:0000624(CD4-positive, alpha-beta T cell)	1500	MI43	CL:0000084(T cell)	662	74.55	Same/Parent match
T.4.Nve.Fem.Sp	CL:0000895(naive thymus-derived CD4-positive, alpha-beta T cell)	1500	MI44	CL:0000624(CD4-positive, alpha-beta T cell)	1500	58.33	Same/Parent match
T.4.Nve.Sp	CL:0000895(naive thymus-derived CD4-positive, alpha-beta T cell)	1500	MI44	CL:0000624(CD4-positive, alpha-beta T cell)	1500	57.37	Same/Parent match
T.4.Sp.aCD3+CD40.18hr	CL:0000624(CD4-positive, alpha-beta T cell)	1500	MI45	CL:0002629(mature microglial cell)	698	119.7	No match
T.4.Th	CL:0000624(CD4-positive, alpha-beta T cell)	1500	MI44	CL:0000624(CD4-positive, alpha-beta T cell)	1500	52.74	Same/Parent match
T.8.Nve.Sp	CL:0000900(naive thymus-derived CD8-positive, alpha-beta T cell)	1500	MI46	CL:0002420(immature T cell)	268	62.17	Sibling match
T.8.Th	CL:0000625(CD8-positive, alpha-beta T cell)	1500	MI47	CL:0000084(T cell);CL:0000623(natural killer cell)	1500	50.44	Same/Parent match
T.DN4.Th	CL:0000808(DN4 thymocyte)	1500	MI3	CL:0000576(monocyte)	1500	172.6	Sibling match
T.DP.Th	CL:0000809(double-positive, alpha-beta thymocyte)	1500	MI48	CL:0000084(T cell)	1419	101.3	Same/Parent match
T.ISP.Th	CL:0000805(immature single positive thymocyte)	1500	MI49	CL:0002476(bone marrow macrophage)	533	185.3	No match
T8.IEL.LCMV.d7.Gut	CL:0000796(CD8-alpha-beta-positive, alpha-beta intraepithelial T cell)	1500	MI50	CL:0000625(CD8-positive, alpha-beta T cell)	1500	74.85	Sibling match
T8.MP.LCMV.d7.Sp	CL:0000909(CD8-positive, alpha-beta memory T cell)	1500	MI51	CL:0000914(immature NK T cell)	309	109.2	No match
T8.Tcm.LCMV.d180.Sp	CL:0000907(central memory CD8-positive, alpha-beta T cell)	1500	MI51	CL:0000914(immature NK T cell)	309	83.15	No match
T8.TE.LCMV.d7.Sp	CL:0001062(effector memory CD8-positive, alpha-beta T cell, terminally differentiated)	1500	MI52	CL:0000937(pre-natural killer cell)	1133	101.5	No match
T8.Tem.LCMV.d180.Sp	CL:0000913(effector memory CD8-positive, alpha-beta T cell)	1500	MI47	CL:0000084(T cell);CL:0000623(natural killer cell)	1500	43.09	Same/Parent match
T8.TN.P14.Sp	CL:0000625(CD8-positive, alpha-beta T cell)	1500	MI53	CL:0000625(CD8-positive, alpha-beta T cell)	1500	65.27	Same/Parent match
Tgd.g1.1+d1.24a+.Th	CL:0000798(gamma-delta T cell)	1500	MI54	CL:0000084(T cell)	394	52.63	Same/Parent match
Tgd.g1.1+d1.LN	CL:0000798(gamma-delta T cell)	1500	MI55	CL:0000236(B cell)	350	54.63	No match
Tgd.g2+d1.24a+.Th	CL:0000798(gamma-delta T cell)	1500	MI54	CL:0000084(T cell)	394	72.96	Same/Parent match
Tgd.g2+d1.LN	CL:0000798(gamma-delta T cell)	1500	MI46	CL:0002420(immature T cell)	268	50.73	Sibling match
Tgd.g2+d17.24a+.Th	CL:0000798(gamma-delta T cell)	1500	MI54	CL:0000084(T cell)	394	56.37	Same/Parent match
Tgd.g2+d17.LN	CL:0000798(gamma-delta T cell)	1500	MI56	CL:0000921(type I NK T cell)	47	62.87	Sibling match
Tgd.Sp	CL:0000798(gamma-delta T cell)	1500	MI51	CL:0000914(immature NK T cell)	309	51.84	Sibling match
Treg.4.25hi.Sp	CL:0000792(CD4-positive, CD25-positive, alpha-beta regulatory T cell)	1500	MI57	CL:0000815(regulatory T cell)	334	73.25	Same/Parent match
Treg.4.FP3+.Nrplo.Co	CL:0000792(CD4-positive, CD25-positive, alpha-beta regulatory T cell)	1500	MI58	CL:0000624(CD4-positive, alpha-beta T cell)	909	117.9	Same/Parent match
